# Multi-scale dissection, compaction and derivatization of mammalian developmental enhancers

**DOI:** 10.64898/2026.04.20.719625

**Authors:** Jean-Benoît Lalanne, Tony Li, Emma A.N. Kajiwara, Chau Huynh, Tiffany V. Do, Beth K. Martin, Samuel G. Regalado, Jay Shendure

## Abstract

Gene expression during mammalian development is orchestrated by non-coding *cis*-regulatory DNA elements (CREs) such as distal enhancers^1–3^. Despite their fundamental importance, and notwithstanding recent progress in predictive modeling^4–9^, many high-level properties of enhancer ‘grammar’ remain unresolved. How does the length of an autonomously active CRE constrain its activity? How robust are CREs to mutations or rearrangements of transcription factor binding sites (TFBSs)? And how much epistasis exists among these sites? As predictive models solely trained on endogenous CREs are unlikely to resolve these questions^10^, we subjected several endogenous CREs to intensive sequence-level perturbation. Specifically, we assayed >35,000 variants of 5 parietal endoderm enhancers, with variants organized into four perturbation classes, designed to probe: (i) the functional sufficiency of sub-fragments via dense multi-size tiling, (ii) local epistasis via multi-hit saturation mutagenesis, (iii) activity-size tradeoffs via model-guided compaction, or (iv) functional resilience via sequence derivatization anchored on key TFBSs, including random deposition, reconstitution, and synthetic thripsis. This multi-scale dissection revealed rich phenomena. Sub-tiling uncovered sharp non-additivity between activity and fragment size, highlighting strongly synergistic TFBS clusters. Compaction showed that natural CREs lie far from the activity-size Pareto front, and that model-guided deletions can yield shorter yet stronger elements. Mutational scanning exposed a spectrum of CRE robustness, from tolerant to fragile, together with rare but consequential epistasis between individual TFBSs. Finally, TFBS-anchored derivatization demonstrated that ‘background’ sequence can influence activity on par with TFBS arrangement. Strikingly, a substantial fraction of CRE derivatives exceeded the activity of their endogenous progenitors. Taken together, these results reveal both ‘soft’ and ‘stiff’ directions in regulatory sequence space, advancing a quantitative phenomenology of how enhancer sequences encode function and robustness.
