## Supplementary material for "Multi-scale dissection, compaction and derivatization of mammalian developmental enhancers": Table S2

### Sheet: oligos
oJBL876	ATgcgcccaagaata	Dial out PCR primers used to isolate relevant sub-pools within synthesized oligonucleotides	R_Retrieval_Primer_56
oJBL877	ATcgccattagcgtt	Dial out PCR primers used to isolate relevant sub-pools within synthesized oligonucleotides	R_Retrieval_Primer_81
oJBL878	ATccggcttgaaaac	Dial out PCR primers used to isolate relevant sub-pools within synthesized oligonucleotides	R_Retrieval_Primer_90
oJBL879	ATgcagttcccgtaa	Dial out PCR primers used to isolate relevant sub-pools within synthesized oligonucleotides	R_Retrieval_Primer_25
oJBL880	ATatcgctgcaatcc	Dial out PCR primers used to isolate relevant sub-pools within synthesized oligonucleotides	R_Retrieval_Primer_76
oJBL881	ATcctggcaatacga	Dial out PCR primers used to isolate relevant sub-pools within synthesized oligonucleotides	R_Retrieval_Primer_84
oJBL859	GAccgggttacatca	Dial out PCR primers used to isolate relevant sub-pools within synthesized oligonucleotides	F_Retrieval_Primer_56
oJBL860	GAgttccgacgtcac	Dial out PCR primers used to isolate relevant sub-pools within synthesized oligonucleotides	F_Retrieval_Primer_81
oJBL861	GAcctaatggctcga	Dial out PCR primers used to isolate relevant sub-pools within synthesized oligonucleotides	F_Retrieval_Primer_90
oJBL862	GAggcatcccttgta	Dial out PCR primers used to isolate relevant sub-pools within synthesized oligonucleotides	F_Retrieval_Primer_25
oJBL863	GAccgaggttgatca	Dial out PCR primers used to isolate relevant sub-pools within synthesized oligonucleotides	F_Retrieval_Primer_76
oJBL864	GAagcggctacttca	Dial out PCR primers used to isolate relevant sub-pools within synthesized oligonucleotides	F_Retrieval_Primer_84
oJBL848	GAccgcgtggttaga	Dial out PCR primers used to isolate relevant sub-pools within synthesized oligonucleotides	F_Retrieval_Primer_11
oJBL849	GAcgcaagttcatgc	Dial out PCR primers used to isolate relevant sub-pools within synthesized oligonucleotides	F_Retrieval_Primer_69
oJBL850	GAagtcgcctctgct	Dial out PCR primers used to isolate relevant sub-pools within synthesized oligonucleotides	F_Retrieval_Primer_65
oJBL851	GAtgttagagcgcga	Dial out PCR primers used to isolate relevant sub-pools within synthesized oligonucleotides	F_Retrieval_Primer_48
oJBL858	GAggctgactcatgc	Dial out PCR primers used to isolate relevant sub-pools within synthesized oligonucleotides	F_Retrieval_Primer_18
oJBL865	ATtcttggccgaaag	Dial out PCR primers used to isolate relevant sub-pools within synthesized oligonucleotides	R_Retrieval_Primer_11
oJBL866	ATtggacaaccagcg	Dial out PCR primers used to isolate relevant sub-pools within synthesized oligonucleotides	R_Retrieval_Primer_69
oJBL867	ATctttctcgtgggg	Dial out PCR primers used to isolate relevant sub-pools within synthesized oligonucleotides	R_Retrieval_Primer_65
oJBL868	ATtgagcacgacagc	Dial out PCR primers used to isolate relevant sub-pools within synthesized oligonucleotides	R_Retrieval_Primer_48
oJBL875	ATgtttcgcacaggc	Dial out PCR primers used to isolate relevant sub-pools within synthesized oligonucleotides	R_Retrieval_Primer_18
oJBL684	GGCCCGCTCTAGACCTGCAGGctagtccaagcaagg	MPRA library cloning	PCR CREs and add homology to MPRA backbone
oJBL685	ACAGTACCGGATTGCCAAGCTGGAAGTCGAGCTTCCATTATATACCCTCTAGTGtacatcgcgctgcac	MPRA library cloning	PCR CREs and add homology to minP
oJBL681	GGCCCGCTCTAGACCTGCAGGgcatcgatctcgagg	MPRA library cloning	PCR CREs and add homology to MPRA backbone (only saturation mutagenesis library)
oJBL682	ACAGTACCGGATTGCCAAGCTGGAAGTCGAGCTTCCATTATATACCCTCTAGTGgcagatgtagttgac	MPRA library cloning	PCR CREs and add homology to minP (only saturation mutagenesis library)
oJBL890	GGCCCGCTCTAGACCTGCAGGtacatcgcgctgcac	MPRA library cloning	PCR CREs and add homology to MPRA backbone (equivalent of oJBL681, but for reverse complement of CRE)
oJBL889	ACAGTACCGGATTGCCAAGCTGGAAGTCGAGCTTCCATTATATACCCTCTAGTGctagtccaagcaagg	MPRA library cloning	PCR CREs and add homology to minP (equivalent of oJBL682, but for reverse complement of CRE)
oJBL056	CTCACCATGGTGGCGACCGGTNNNNNNNNNNNNNNNCTTAGCTTTCGCTTAGCGATGTGTTCACTTTGCACAGTACCGGATTGC	MPRA library cloning	Adding portion of minP, MPRA 15N BC, and backbone homology
oJBL047	GGCCCGCTCTAGACCTGCAGGAGGACCGGATCAACTCATTGCGTGAACCGACACTAGAGGGTATATAATGGAAGCTCGAC	MPRA library cloning	cloning pJBL002
oJBL049	GGCCCGCTCTAGACCTGCAGGtgcaaagatggataaagttttaaacagagagg	MPRA library cloning	cloning pJBL003
oJBL050	CTCACCATGGTGGCGACCGGTNNNNNNNNNNNNNNNCTTAGCTTTCGCTTAGCGATGTGTTCACTTTGCtcacgacacctgaaatgg	MPRA library cloning	cloning pJBL003
oJBL064	TCTAGAGCGGGCCCTGGCAGAAATGCAGGCTG	association CRE-BC
oJBL683	CATTATATACCCTCTAGTGgcagatgtagttgac	association CRE-BC
oJBL686	CATTATATACCCTCTAGTGtacatcgcgctgcac	association CRE-BC
oJBL061	GCAAAGTGAACACATCGCTAAGCGAAAGCTAAG	association CRE-BC
oJBL060	CAAGCAGAAGACGGCATACGAGATGCTCCTCGCCCTTGCTCACCATG	association CRE-BC	amplification for element-BC association
oJBL059	AATGATACGGCGACCACCGAGATCTACACgcctaaCAGCCTGCATTTCTGCCAGGG	association CRE-BC	amplification for element-BC association, index ilmn03
oJBL058	AATGATACGGCGACCACCGAGATCTACACacatcgCAGCCTGCATTTCTGCCAGGG	association CRE-BC	amplification for element-BC association, index ilmn02
oJBL057	AATGATACGGCGACCACCGAGATCTACACcgtgatCAGCCTGCATTTCTGCCAGGG	association CRE-BC	amplification for element-BC association, index ilmn01
oJBL790	AATGATACGGCGACCACCGAGATCTACACGCAAAGTGAACACATCGCTAAGCGAAAGC	MPRA library preparation and sequencing	PCR primer with P5 (similar as o070 series, but w/o index)
oJBL789	gtctcgtgggctcggagatgtgtataagagacagNNNNNNNNNNGCTCCTCGCCCTTGCTCACCATG	MPRA library preparation and sequencing	RT and PCR priming for 5' MPRA compatible with nextera_P7_idx
nextera_i7	CAAGCAGAAGACGGCATACGAGATNNNNNNNNNNGTCTCGTGGGCTCGG	MPRA library preparation and sequencing	indexing MPRA libraries. Different primers with different indices used.
oJBL077	CAAGCAGAAGACGGCATACGAGAT	MPRA library preparation and sequencing	P7 Illumina adapter
oJBL076	AATGATACGGCGACCACCGAGATCTACAC	MPRA library preparation and sequencing	P5 Illumina adapter
oJBL761	GTCTCGTGGGCTCGGAGATGTGTATAAGAGACAG	MPRA library preparation and sequencing	sequencing primer: Nextera_R2
oJBL760	CTGTCTCTTATACACATCTCCGAGCCCACGAGAC	MPRA library preparation and sequencing	sequencing primer: Nextera_idx1
oJBL074	GCTCCTCGCCCTTGCTCACCATGGTGGCGACCGGT	MPRA library preparation and sequencing	sequencing primer
oJBL072	GCAAAGTGAACACATCGCTAAGCGAAAGCTAAG	MPRA library preparation and sequencing	sequencing primer

### Sheet: plasmids
See Zenodo submission for dna maps
Plasmid ID	Description
p001-PB-MPRA	starting MPRA dock
pJBL002	minP only 5' BC MPRA
pJBL003	EEF1A1p (with first intron) 5' BC MPRA
pJBL107	example 5' BC MPRA cassette with handle set #1 (library compactification only)
pJBL140	example 5' BC MPRA cassette with handle set #2 (all libraries except compactification)
pJBL141	example 5' BC MPRA cassette with handle set #2, reverse orientation (only a subset of sub-tile round 2)
Amplicon ID	Description
CRE_BC_association_handleset1	CRE-BC association for MPRA reporters with handel set #1. Only applicable to compaction library.
CRE_BC_association_handleset2_forward	CRE-BC association for MPRA reporters with handel set #2. All but compaction and some of sub-tile v2.
CRE_BC_association_handleset2_reverse	CRE-BC association for MPRA reporters with handel set #2, reverse orientation. Only subset of sub-tile v2
MPRA_BC_amplicon	Organization of Illumina amplicon with BC, UMI for MPRA
