## Supplementary material for "Multi-scale dissection, compaction and derivatization of mammalian developmental enhancers": Table S4

original_CRE	TF_anchors	WT_anchor_starts	WT_anchor_ends	anchor_name
Bend5_chr4_8201	CCCCATTGATTT	14	25	anchor__Bend5_chr4_8201__1
Bend5_chr4_8201	TTCAATTGTATGCATTTG	29	46	anchor__Bend5_chr4_8201__2
Bend5_chr4_8201	AGCATTCAAACATG	56	69	anchor__Bend5_chr4_8201__3
Bend5_chr4_8201	CAGAGATAACTCATTTGATACAAACAGT	104	131	anchor__Bend5_chr4_8201__4
Bend5_chr4_8201	AGCCATTGTTCT	147	158	anchor__Bend5_chr4_8201__5
Bend5_chr4_8201	CCTTTATCCCAG	160	171	anchor__Bend5_chr4_8201__6
Bend5_chr4_8201	TCCAGATATGGA	204	215	anchor__Bend5_chr4_8201__7
Bend5_chr4_8201	ATGATTTACCCAAG	238	251	anchor__Bend5_chr4_8201__8
Bend5_chr4_8201	GGCCTATCTCCT	268	279	anchor__Bend5_chr4_8201__9
Epas1_chr17_10063	CTGGGCTAGGCA	3	14	anchor__Epas1_chr17_10063__1
Epas1_chr17_10063	TAGCTATCTCCA	90	101	anchor__Epas1_chr17_10063__2
Epas1_chr17_10063	TTGGGTGCAGCA	113	124	anchor__Epas1_chr17_10063__3
Epas1_chr17_10063	TGACACACACTC	135	146	anchor__Epas1_chr17_10063__4
Epas1_chr17_10063	GAAAAGCAAATAGA	214	227	anchor__Epas1_chr17_10063__5
Epas1_chr17_10063	AAAACAATGCTG	230	241	anchor__Epas1_chr17_10063__6
Epas1_chr17_10063	AAGAGATAAGAG	243	254	anchor__Epas1_chr17_10063__7
Epas1_chr17_10063	ATGCTTTGTGATCGGAG	271	287	anchor__Epas1_chr17_10063__8
Gata4_chr14_5729	GCAGGTGTGGCA	25	36	anchor__Gata4_chr14_5729__1
Gata4_chr14_5729	CAGACAATCGGATCTGATTTGGGACAATTCAATTGTTTCTTATCTGCG	51	98	anchor__Gata4_chr14_5729__2
Gata4_chr14_5729	TTCAGATAAAAA	127	138	anchor__Gata4_chr14_5729__3
Gata4_chr14_5729	ATCCATTGAGCT	144	155	anchor__Gata4_chr14_5729__4
Gata4_chr14_5729	CTCTGATAAAGT	179	190	anchor__Gata4_chr14_5729__5
Gata4_chr14_5729	GTCTTATCAGATTAGGC	200	216	anchor__Gata4_chr14_5729__6
Gata4_chr14_5729	GTTATGTGCCTGCG	224	237	anchor__Gata4_chr14_5729__7
Gata4_chr14_5729	TTCAGATATTTTATCAGGTATTAGCTCAGG	258	287	anchor__Gata4_chr14_5729__8
Lama1_chr17_7784	ACATGATCACCCTATCTCTA	19	38	anchor__Lama1_chr17_7784__1
Lama1_chr17_7784	CCCCATTGTCATATTGTCTT	48	67	anchor__Lama1_chr17_7784__2
Lama1_chr17_7784	CTACATTGTCAA	73	84	anchor__Lama1_chr17_7784__3
Lama1_chr17_7784	CATTGATATTGTGTATAGATAAGCACACAGG	106	136	anchor__Lama1_chr17_7784__4
Lama1_chr17_7784	TGTGTTTGTCCTTG	138	151	anchor__Lama1_chr17_7784__5
Lama1_chr17_7784	GTCAGATATAAG	166	177	anchor__Lama1_chr17_7784__6
Lama1_chr17_7784	CCTTGATAAGCT	193	204	anchor__Lama1_chr17_7784__7
Lama1_chr17_7784	TAGGGTGGGTCT	219	230	anchor__Lama1_chr17_7784__8
Lama1_chr17_7784	GATGTTGATTAGAG	243	256	anchor__Lama1_chr17_7784__9
Lama1_chr17_7784	CAAAGATAACAG	262	273	anchor__Lama1_chr17_7784__10
Sparc_chr11_7211	TGCAGATAGGCA	3	14	anchor__Sparc_chr11_7211__1
Sparc_chr11_7211	ATGAGATATTGG	61	72	anchor__Sparc_chr11_7211__2
Sparc_chr11_7211	CAAACAAAGAAGTCAGATTGTAATCTCCG	80	108	anchor__Sparc_chr11_7211__3
Sparc_chr11_7211	TTTGTATCACTG	115	126	anchor__Sparc_chr11_7211__4
Sparc_chr11_7211	AAATCAATGGGTTAACAAG	132	150	anchor__Sparc_chr11_7211__5
Sparc_chr11_7211	CCATAATCAGTA	168	179	anchor__Sparc_chr11_7211__6
Sparc_chr11_7211	CAAAGATAACCACTAAGCAAAGATAGTGC	197	225	anchor__Sparc_chr11_7211__7
Sparc_chr11_7211	AACCATTCTTCA	240	251	anchor__Sparc_chr11_7211__8
Sparc_chr11_7211	CCACTATCATGC	285	296	anchor__Sparc_chr11_7211__9
